# PanGraphViewer: A Versatile Tool to Visualize Pangenome Graphs

**DOI:** 10.1101/2023.03.30.534931

**Authors:** Yuxuan Yuan, Ricky Ka-Kui Ma, Ting-Fung Chan

## Abstract

Pangenome graphs provide a powerful way to present both sequence and structural features in a given genome relative to the typical features of a population. There are different methods of building pangenome graphs, but few tools are available to visualize them. To address this problem, we developed PanGraphViewer, which is written in Python 3 and runs on all major operating systems. The PanGraphViewer package contains two separate versions: a desktop-based application and a web-based application. Compared to other graph viewers that are initially designed to visualize individual genome graphs, PanGraphViewer targets pangenome graphs and allows the viewing of pangenome graphs built from multiple genomes in either the (reference) graphical fragment assembly format or the variant call format (VCF). Apart from visualization of different types of structural variations (SV), PanGraphViewer also integrates genome annotations with graph nodes to analyze insertions or deletions in a particular gene model. The graph node shapes in PanGraphViewer can represent different types of genomic variations when a VCF file is used. Notably, PanGraphViewer displays subgraphs from a chromosome or sequence segment based on any given coordinates. This function is absent from most genome graph viewers. PanGraphViewer is freely available at https://github.com/TF-Chan-Lab/panGraphViewer to facilitate pangenome analysis.
