## Supplementary Table S1-S5 for "PanGraphViewer: A Versatile Tool to Visualize Pangenome Graphs"

### Sheet: Table S1
Supplementary Table S1: RAM and time used to render subgraphs from a human pangenome graph using node ID
Graph	Tool	Resource	Task
			Program launching	File importing	Graph rendering	Total
Subgraph_1*	BandageNG	Time (second) used	0.05	21	1	22.05
		RAM (Mb) used	22	965	7	994
	Bandage	Time (second) used	0.05	77	1	78.05
		RAM (Mb) used	20	9375	1	9396
	GfaViz	Time (second) used	0.05	13	4722	4735.05
		RAM (Mb) used	7	4264	23	4294
	PanGraphViewer (D)	Time (second) used	2	9	7	18
		RAM (Mb) used	106	41	235	382
	PanGraphViewer (W)	Time (second) used	0.05	9	12	21.05
		RAM (Mb) used	220	11	147	378
Subgraph_2**	BandageNG	Time (second) used	0.05	21	2	23.05
		RAM (Mb) used	22	965	30	1017
	Bandage	Time (second) used	0.05	77	4	81.05
		RAM (Mb) used	20	9375	12	9407
	GfaViz	Time (second) used	0.05	13	4722	4735.05
		RAM (Mb) used	7	4264	23	4294
	PanGraphViewer (D)	Time (second) used	2	9	13	24
		RAM (Mb) used	106	41	437	584
	PanGraphViewer (W)	Time (second) used	0.05	9	15	24.05
		RAM (Mb) used	220	11	289	520
Human pangenome graph: 45355 nodes; 64485 edges; * chr1:1-41300000; 999 nodes; 1438 edges; ** chr1:1-248956422; 3252 nodes; 4660 edges;

### Sheet: Table S2
Supplementary Table S1: RAM and time used to render subgraphs from a soybean pangenome graph using node ID
Graph	Tool	Resource	Task
			Program launching	File importing	Graph rendering	Total
Subgraph_1*	BandageNG	Time (second) used	0.05	12	1	13.05
		RAM (Mb) used	19	1179	10	1208
	Bandage	Time (second) used	0.05	94	2	96.05
		RAM (Mb) used	20	6217	3	6240
	GfaViz	Time (second) used	0.05	N/A	N/A	N/A
		RAM (Mb) used	7	N/A	N/A	N/A
	PanGraphViewer (D)	Time (second) used	2	6	6	14
		RAM (Mb) used	106	258	171	535
	PanGraphViewer (W)	Time (second) used	0.05	7	7	14.05
		RAM (Mb) used	2200	40	111	2351
Subgraph_2**	BandageNG	Time (second) used	0.05	12	3	15.05
		RAM (Mb) used	19	1179	51	1249
	Bandage	Time (second) used	0.05	94	6	100.05
		RAM (Mb) used	20	6217	11	6248
	GfaViz	Time (second) used	0.05	N/A	N/A	N/A
		RAM (Mb) used	7	N/A	N/A	N/A
	PanGraphViewer (D)	Time (second) used	2	6	15	23
		RAM (Mb) used	106	260	564	930
	PanGraphViewer (W)	Time (second) used	0.05	7	14	21.05
		RAM (Mb) used	220	40	297	557
Soybean pangenome graph: 480116 nodes; 681462 edges; * chr01:1-1770000; 1001 nodes; 1407 edges; ** chr01:1-9000000; 4843 nodes; 6830 edges;

### Sheet: Table S3
Supplementary Table S1: RAM and time used to render subgraphs from a rice pangenome graph using node ID
Graph	Tool	Resource	Task
			Program launching	File importing	Graph rendering	Total
Subgraph_1*	BandageNG	Time (second) used	0.05	7	1	8.05
		RAM (Mb) used	1	793	11	805
	Bandage	Time (second) used	0.05	26	2	28.05
		RAM (Mb) used	20	3111	2	3133
	GfaViz	Time (second) used	0.05	N/A	N/A	N/A
		RAM (Mb) used	7	N/A	N/A	N/A
	PanGraphViewer (D)	Time (second) used	2	4	8	14
		RAM (Mb) used	106	199	246	551
	PanGraphViewer (W)	Time (second) used	0.05	4	5	9.05
		RAM (Mb) used	220	23	58	301
Subgraph_2**	BandageNG	Time (second) used	0.05	7	4	11.05
		RAM (Mb) used	19	804	37	860
	Bandage	Time (second) used	0.05	26	5	31.05
		RAM (Mb) used	20	3111	8	3139
	GfaViz	Time (second) used	0.05	N/A	N/A	N/A
		RAM (Mb) used	7	N/A	N/A	N/A
	PanGraphViewer (D)	Time (second) used	2	4	16	22
		RAM (Mb) used	106	199	587	892
	PanGraphViewer (W)	Time (second) used	0.05	4	12	16.05
		RAM (Mb) used	220	23	397	640
Rice pangenome graph: 355652 nodes; 502640 edges; * NC_029256.1:1-747000; 943 nodes; 1324 edges; ** NC_029256.1:1-3490000; 4874 nodes; 6842 edges;

### Sheet: Table S4
Supplementary Table S1: RAM and time used to render subgraphs from an Arabidopsis pangenome graph using node ID
Graph	Tool	Resource	Task
			Program launching	File importing	Graph rendering	Total
Subgraph_1*	BandageNG	Time (second) used	0.05	2	1	3.05
		RAM (Mb) used	19	215	6	240
	Bandage	Time (second) used	0.05	7	1	8.05
		RAM (Mb) used	20	850	1	871
	GfaViz	Time (second) used	0.05	N/A	N/A	N/A
		RAM (Mb) used	7	N/A	N/A	N/A
	PanGraphViewer (D)	Time (second) used	2	1	7	10
		RAM (Mb) used	106	59	245	410
	PanGraphViewer (W)	Time (second) used	0.05	1	3	4.05
		RAM (Mb) used	220	10	58	288
Subgraph_2**	BandageNG	Time (second) used	0.05	2	4	6.05
		RAM (Mb) used	19	215	46	280
	Bandage	Time (second) used	0.05	7	6	13.05
		RAM (Mb) used	20	850	14	884
	GfaViz	Time (second) used	0.05	N/A	N/A	N/A
		RAM (Mb) used	7	N/A	N/A	N/A
	PanGraphViewer (D)	Time (second) used	2	1	16	19
		RAM (Mb) used	106	59	486	651
	PanGraphViewer (W)	Time (second) used	0.05	1	10	11.05
		RAM (Mb) used	220	10	326	556
Arabidopsis pangenome graph: 86742 nodes; 120123 edges; * Chr1:1-2500000; 1012 nodes; 1398 edges; ** Chr1:1-11000000; 4913 nodes; 6799 edges;

### Sheet: Table S5
Supplementary Table S5: RAM and time used to render subgraphs from a L.monocytogeens pangenome graph using node ID
Graph	Tool	Resource	Task
			Program launching	File importing	Graph rendering	Total
Entire pangenome graph	BandageNG	Time (second) used	0.05	0.03	1	1.08
		RAM (Mb) used	19	14	9	42
	Bandage	Time (second) used	0.05	0.05	1	1.1
		RAM (Mb) used	20	25	4	49
	GfaViz	Time (second) used	0.05	0.02	3	3.07
		RAM (Mb) used	7	1	152	160
	PanGraphViewer (D)	Time (second) used	2	0.05	7	9.05
		RAM (Mb) used	106	13	227	346
	PanGraphViewer (W)	Time (second) used	0.05	0.03	3	3.08
		RAM (Mb) used	220	3	77	300
L.monocytogenes pangenome graph: 979 nodes; 1327 edges;
